# Hierarchical Chromatin Rewiring Orchestrates Early Transcriptional Regulation in Mouse Cerebral Cortex Following Focal Ischemia

**DOI:** 10.64898/2026.01.28.702387

**Authors:** Hadjer Namous, Raghu Vemuganti

## Abstract

Ischemic stroke triggers massive transcriptional reprogramming, yet how the brain’s higher-order chromatin architecture orchestrates this response remains unknown. We mapped the spatiotemporal reorganization of the genome in the mouse peri-infarct cerebral cortex following transient middle cerebral artery occlusion at 6h and 24h of reperfusion. By integrating high-resolution Hi-C data with transcriptomic and cis-regulatory landscapes, we show that stroke induces a hierarchical rewiring of genome architecture across compartments, domains, and loops. Early A to B compartment shifts were largely transcriptionally silent for coding genes, whereas B compartments were enriched for upregulated noncoding RNAs. We also observe structural dependencies between scales. Gained loops do not independently drive differential expression. Instead, their regulatory potential is gated by their domain context. Loops nested within expanded Topologically Associating Domains (TADs) show a higher percentage of stroke-responsive transcripts. Flow analyses indicate that gained TADs establish the primary scaffold for transcriptional responses, while compartment identity refines the specificity of noncoding RNA regulation. These findings suggest that post-stroke gene expression follows a selective, multi-scale architectural hierarchy, with chromatin remodeling as a central regulator of the early ischemic stress response and genome architecture is a determinant of transcriptional outcomes.
