## Supplementary material for "Hierarchical Chromatin Rewiring Orchestrates Early Transcriptional Regulation in Mouse Cerebral Cortex Following Focal Ischemia": Statistics Tables

### Sheet: Figure 1
Fig. 1B	Counts and percent of compartments shif/stable.				Fig. 1B	Comparisons of compartment shifts and stable compartments between 6h reperfusion and 24h reperfusion were performed using Fisher’s exact test, and odds ratios (OR) with 95% confidence intervals (CI) were calculated
Comparison	Shift	Count	Percent		Comparison	Category	Count_6h reperfusion	Count_24h reperfusion	Percent_6h reperfusion	Percent_24h reperfusion	Odds Ratio	p-value
Shift_24h reperfusion_vs_Sham	A -> B	656	0.250286		Shift vs Stable	Shift	1510	1337	0.576	0.51	1.31	1.84×10⁻⁶
Shift_24h reperfusion_vs_Sham	B -> A	681	0.259824		Shift vs Stable	Stable	1111	1284	0.424	0.49	–	–
Shift_24h reperfusion_vs_Sham	Stable A	672	0.256391		Net A→B	A→B	770	656	0.29	0.25	0.803	9×10⁻⁴
Shift_24h reperfusion_vs_Sham	Stable B	612	0.233499		Net B→A	B→A	740	681	0.28	0.26	0.892	0.072
Shift_6h reperfusion_vs_Sham	A -> B	770	0.293781		Stable A	Stable A	558	672	0.21	0.26	1.27	9×10⁻⁴
Shift_6h reperfusion_vs_Sham	B -> A	740	0.282335		Stable B	Stable B	553	612	0.21	0.23	1.14	0.072
Shift_6h reperfusion_vs_Sham	Stable A	558	0.212896
Shift_6h reperfusion_vs_Sham	Stable B	553	0.210988
Fig. 1D	Enrichment of differentially expressed transcripts across genome compartments assessed by Fisher’s exact test with odds ratio
condition	gene_type	shift	DE_in_shift	BG_in_shift	BG_other	p_value	odds_ratio	log2_or	neg_log10_p	adj p(fdr)
24h reperfusion	non_coding	A -> B	547	656	1965	1.17543e-07	0.706	-0.50226	6.9298	1.50455e-07
24h reperfusion	non_coding	B -> A	948	681	1940	1.11006e-08	1.40647	0.492076	7.95465	1.61463e-08
24h reperfusion	non_coding	Stable A	388	672	1949	5.84701e-30	0.453819	-1.13981	29.2331	2.07894e-29
24h reperfusion	non_coding	Stable B	985	612	2009	2.8691e-19	1.71697	0.779866	18.5423	6.12074e-19
24h reperfusion	non_coding	A -> B	721	656	1965	2.11419e-16	0.605203	-0.724509	15.6749	3.97965e-16
24h reperfusion	non_coding	B -> A	1458	681	1940	2.44499e-12	1.46653	0.552411	11.6117	4.34665e-12
24h reperfusion	non_coding	Stable A	546	672	1949	2.51684e-41	0.423014	-1.24122	40.5991	2.68463e-40
24h reperfusion	non_coding	Stable B	1565	612	2009	8.87808e-31	1.88513	0.914664	30.0517	3.55123e-30
24h reperfusion	protein_coding	A -> B	852	656	1965	9.00552e-06	0.768057	-0.380714	5.04549	9.93712e-06
24h reperfusion	protein_coding	B -> A	1238	681	1940	0.00108778	1.20077	0.263958	2.96346	0.00112287
24h reperfusion	protein_coding	Stable A	587	672	1949	3.25389e-32	0.474541	-1.0754	31.4876	1.48749e-31
24h reperfusion	protein_coding	Stable B	1498	612	2009	5.64304e-28	1.83675	0.877152	27.2485	1.64161e-27
24h reperfusion	protein_coding	A -> B	423	656	1965	2.90809e-09	0.661025	-0.597224	8.53639	4.65295e-09
24h reperfusion	protein_coding	B -> A	756	681	1940	9.94668e-07	1.35953	0.443106	6.00232	1.13676e-06
24h reperfusion	protein_coding	Stable A	271	672	1949	2.35564e-37	0.379956	-1.3961	36.6279	1.88452e-36
24h reperfusion	protein_coding	Stable B	890	612	2009	2.5333e-29	2.01462	1.01051	28.5963	8.10655e-29
6h reperfusion	non_coding	A -> B	408	770	1851	5.25382e-35	0.434621	-1.20217	34.2795	2.80204e-34
6h reperfusion	non_coding	B -> A	881	740	1881	0.00015104	1.25521	0.32793	3.82091	0.000161109
6h reperfusion	non_coding	Stable A	483	558	2063	0.00408375	0.818419	-0.289089	2.38894	0.00408375
6h reperfusion	non_coding	Stable B	893	553	2068	3.31352e-24	1.88437	0.914084	23.4797	8.15635e-24
6h reperfusion	non_coding	A -> B	595	770	1851	1.9687e-60	0.366992	-1.44618	59.7058	6.29983e-59
6h reperfusion	non_coding	B -> A	1521	740	1881	9.03852e-07	1.30083	0.379431	6.0439	1.07123e-06
6h reperfusion	non_coding	Stable A	716	558	2063	1.94044e-08	0.700922	-0.512674	7.7121	2.69975e-08
6h reperfusion	non_coding	Stable B	1661	553	2068	1.14514e-45	2.1931	1.13297	44.9411	1.83223e-44
6h reperfusion	protein_coding	A -> B	754	770	1851	6.32777e-28	0.524503	-0.930978	27.1987	1.68741e-27
6h reperfusion	protein_coding	B -> A	1476	740	1881	4.19365e-09	1.37222	0.456508	8.37741	6.39033e-09
6h reperfusion	protein_coding	Stable A	688	558	2063	3.46925e-07	0.722267	-0.469396	6.45976	4.26984e-07
6h reperfusion	protein_coding	Stable B	1292	553	2068	1.95281e-18	1.65565	0.727396	17.7093	3.90562e-18
6h reperfusion	protein_coding	A -> B	341	770	1851	4.81351e-35	0.417448	-1.26033	34.3175	2.80204e-34
6h reperfusion	protein_coding	B -> A	847	740	1881	2.00416e-10	1.47652	0.562199	9.69807	3.37543e-10
6h reperfusion	protein_coding	Stable A	350	558	2063	3.19311e-08	0.661952	-0.595202	7.49579	4.25748e-08
6h reperfusion	protein_coding	Stable B	767	553	2068	7.57497e-22	1.86473	0.898966	21.1206	1.73142e-21
24h reperfusion	protein_coding	Stable A	271	672	1949	2.35564e-37	0.379956	-1.3961	36.6279	1.88452e-36
24h reperfusion	protein_coding	Stable B	890	612	2009	2.5333e-29	2.01462	1.01051	28.5963	8.10655e-29
6h reperfusion	non_coding	A -> B	408	770	1851	5.25382e-35	0.434621	-1.20217	34.2795	2.80204e-34
6h reperfusion	non_coding	B -> A	881	740	1881	0.00015104	1.25521	0.32793	3.82091	0.000161109
6h reperfusion	non_coding	Stable A	483	558	2063	0.00408375	0.818419	-0.289089	2.38894	0.00408375
6h reperfusion	non_coding	Stable B	893	553	2068	3.31352e-24	1.88437	0.914084	23.4797	8.15635e-24
6h reperfusion	non_coding	A -> B	595	770	1851	1.9687e-60	0.366992	-1.44618	59.7058	6.29983e-59
6h reperfusion	non_coding	B -> A	1521	740	1881	9.03852e-07	1.30083	0.379431	6.0439	1.07123e-06
6h reperfusion	non_coding	Stable A	716	558	2063	1.94044e-08	0.700922	-0.512674	7.7121	2.69975e-08
6h reperfusion	non_coding	Stable B	1661	553	2068	1.14514e-45	2.1931	1.13297	44.9411	1.83223e-44
6h reperfusion	protein_coding	A -> B	754	770	1851	6.32777e-28	0.524503	-0.930978	27.1987	1.68741e-27
6h reperfusion	protein_coding	B -> A	1476	740	1881	4.19365e-09	1.37222	0.456508	8.37741	6.39033e-09
6h reperfusion	protein_coding	Stable A	688	558	2063	3.46925e-07	0.722267	-0.469396	6.45976	4.26984e-07
6h reperfusion	protein_coding	Stable B	1292	553	2068	1.95281e-18	1.65565	0.727396	17.7093	3.90562e-18
6h reperfusion	protein_coding	A -> B	341	770	1851	4.81351e-35	0.417448	-1.26033	34.3175	2.80204e-34
6h reperfusion	protein_coding	B -> A	847	740	1881	2.00416e-10	1.47652	0.562199	9.69807	3.37543e-10
6h reperfusion	protein_coding	Stable A	350	558	2063	3.19311e-08	0.661952	-0.595202	7.49579	4.25748e-08
6h reperfusion	protein_coding	Stable B	767	553	2068	7.57497e-22	1.86473	0.898966	21.1206	1.73142e-21

### Sheet: Figure 2
Fig. 2A
One-way ANOVA with Tukey HSD post-hoc comparisons of total reproducible TAD counts at Sham, 6 h, and 24 h reperfusion.
comparison	lwr	upr	adj.p
6h reperfusion-24h reperfusion	137.333	12.6687	261.998	0.0342472
Sham-24h reperfusion	-1175.33	-1300	-1050.67	4.50294e-07
Sham-6h reperfusion	-1312.67	-1437.33	-1188	2.48149e-07
Fig. 2G	Association analysis of regulatory elements (enhancers, promoters, CTCF, and super-enhancers) with differentially expressed transcripts in gained or lost TADs at 6 h and 24 h reperfusion, assessed by Fisher’s exact test and Chi-squared test.
condition	element	test_type	stat_value	p_value	up_with_element	up_without_element	down_with_element	down_without_element	adj.p		time_point	TAD status	gene_type
6h reperfusion	enhancer	Fisher	NA	0.510047	414	2	818	8	0.867387		6h reperfusion	gained	Protein coding
6h reperfusion	promoter	Chi-squared	6.5235	0.0106458	312	104	560	266	0.170333		6h reperfusion	gained	Protein coding
6h reperfusion	ctcf	Chi-squared	1.51166	0.218885	365	51	702	124	0.863055		6h reperfusion	gained	Protein coding
6h reperfusion	se	Chi-squared	0.633752	0.425983	94	322	169	657	0.867387		6h reperfusion	gained	Protein coding
6h reperfusion	enhancer	Fisher	NA	0.328576	863	4	559	5	0.867387		6h reperfusion	gained	Noncoding
6h reperfusion	promoter	Chi-squared	7.35096	0.00670268	627	240	369	195	0.170333		6h reperfusion	gained	Noncoding
6h reperfusion	ctcf	Chi-squared	3.69323	0.0546337	754	113	469	95	0.43707		6h reperfusion	gained	Noncoding
6h reperfusion	se	Chi-squared	0.386407	0.534194	197	670	137	427	0.867387		6h reperfusion	gained	Noncoding
6h reperfusion	enhancer	Fisher	NA	0.416604	113	3	279	14	0.867387		6h reperfusion	lost	Protein coding
6h reperfusion	promoter	Chi-squared	4.4915	0.0340637	91	25	197	96	0.363346		6h reperfusion	lost	Protein coding
6h reperfusion	ctcf	Chi-squared	0.469787	0.493085	99	17	240	53	0.867387		6h reperfusion	lost	Protein coding
6h reperfusion	se	Chi-squared	0.00527126	0.942122	30	86	73	220	1		6h reperfusion	lost	Protein coding
6h reperfusion	enhancer	Fisher	NA	1	227	2	189	1	1		6h reperfusion	lost	Noncoding
6h reperfusion	promoter	Chi-squared	1.21825	0.269705	169	60	130	60	0.863055		6h reperfusion	lost	Noncoding
6h reperfusion	ctcf	Chi-squared	0.0133179	0.908126	192	37	161	29	1		6h reperfusion	lost	Noncoding
6h reperfusion	se	Chi-squared	0.37163	0.542117	70	159	52	138	0.867387		6h reperfusion	lost	Noncoding
24h reperfusion	enhancer	Fisher	NA	1	423	3	831	6	1		24h reperfusion	gained	Protein coding
24h reperfusion	promoter	Chi-squared	2.01536	0.155714	326	100	608	229	0.830476		24h reperfusion	gained	Protein coding
24h reperfusion	ctcf	Chi-squared	0.105927	0.74483	380	46	740	97	0.968919		24h reperfusion	gained	Protein coding
24h reperfusion	se	Chi-squared	0.930276	0.334791	111	315	196	641	0.867387		24h reperfusion	gained	Protein coding
24h reperfusion	enhancer	Fisher	NA	0.739559	823	6	632	3	0.968919		24h reperfusion	gained	Noncoding
24h reperfusion	promoter	Chi-squared	1.61059	0.204409	631	198	464	171	0.863055		24h reperfusion	gained	Noncoding
Fig. 2H	Enrichment of differentially expressed transcripts across TAD categories assessed by Fisher’s exact test with odds ratio
condition	gene_type	status	regulation	DE_in_status	DE_other	BG_in_status	BG_other	p_value	odds_ratio		adj.p(fdr)	log2_or	neg_log10_adj.p(fdr)
24h reperfusion	non_coding	Gained	down	635	229	1170	68	2.92852e-42	0.161314		5.85704e-42	-2.63206	41.2323
24h reperfusion	non_coding	Gained	up	829	243	1170	68	1.73768e-34	0.198413		2.31691e-34	-2.33342	33.6351
24h reperfusion	non_coding	Lost	down	229	635	68	1170	2.92852e-42	6.19909		5.85704e-42	2.63206	41.2323
24h reperfusion	non_coding	Lost	up	243	829	68	1170	1.73768e-34	5.03999		2.31691e-34	2.33342	33.6351
24h reperfusion	protein_coding	Gained	down	837	306	1170	68	1.79406e-48	0.159092		7.17625e-48	-2.65206	47.1441
24h reperfusion	protein_coding	Gained	up	426	128	1170	68	6.81423e-26	0.193666		6.81423e-26	-2.36836	25.1666
24h reperfusion	protein_coding	Lost	down	306	837	68	1170	1.79406e-48	6.28566		7.17625e-48	2.65206	47.1441
24h reperfusion	protein_coding	Lost	up	128	426	68	1170	6.81423e-26	5.16352		6.81423e-26	2.36836	25.1666
6h reperfusion	non_coding	Gained	down	564	190	1335	61	1.25145e-44	0.135798		3.33721e-44	-2.88047	43.4766
6h reperfusion	non_coding	Gained	up	867	229	1335	61	3.56601e-38	0.173115		5.70561e-38	-2.5302	37.2437
6h reperfusion	non_coding	Lost	down	190	564	61	1335	1.25145e-44	7.36388		3.33721e-44	2.88047	43.4766
6h reperfusion	non_coding	Lost	up	229	867	61	1335	3.56601e-38	5.77651		5.70561e-38	2.5302	37.2437
6h reperfusion	protein_coding	Gained	down	826	293	1335	61	2.34116e-57	0.128916		1.87293e-56	-2.95549	55.7275
6h reperfusion	protein_coding	Gained	up	416	116	1335	61	1.31643e-28	0.164056		1.5045e-28	-2.60774	27.8226
6h reperfusion	protein_coding	Lost	down	293	826	61	1335	2.34116e-57	7.75697		1.87293e-56	2.95549	55.7275
6h reperfusion	protein_coding	Lost	up	116	416	61	1335	1.31643e-28	6.09549		1.5045e-28	2.60774	27.8226

### Sheet: Figure 3
Fig. 3B	Counts and percentages of gained, lost, and stable long and short chromatin loops at 6h and 24h reperfusion compared with sham.												Fig. 3D	Statistical Comparison of Loop Types Between Conditions
Comparison	LoopCategory	Status	Count	Percentage									loop_type	group1	group2	p_value	sig
24h reperfusion vs Sham	Long	Gained	2181	0.1827									long	Sham	6h reperfusion	2.40108e-11	***
24h reperfusion vs Sham	Long	Lost	2044	0.1713									short	Sham	6h reperfusion	1.67629e-05	***
24h reperfusion vs Sham	Long	Stable	7710	0.646									long	Sham	24h reperfusion	0.0783507	ns
24h reperfusion vs Sham	Short	Gained	2922	0.1902									short	Sham	24h reperfusion	0.571913	ns
24h reperfusion vs Sham	Short	Lost	2824	0.1838									long	6h reperfusion	24h reperfusion	3.2883e-06	***
24h reperfusion vs Sham	Short	Stable	9619	0.626									short	6h reperfusion	24h reperfusion	0.000280712	***
6h reperfusion vs Sham	Long	Gained	3664	0.307
6h reperfusion vs Sham	Long	Lost	1483	0.1243
6h reperfusion vs Sham	Long	Stable	6788	0.5687
6h reperfusion vs Sham	Short	Gained	3939	0.2564
6h reperfusion vs Sham	Short	Lost	2310	0.1503
6h reperfusion vs Sham	Short	Stable	9116	0.5933
Fig. 3E	Enrichment of enhancers and CTCF at chromatin loop anchors across reperfusion conditions with associated statistical significance
loop_type	anchor	element	group1	group2	p_value	sig
long	anchor1	enhancer	Sham	6h reperfusion	3.77181e-07	***
long	anchor2	enhancer	Sham	6h reperfusion	2.70003e-06	***
long	anchor1	enhancer	Sham	24h reperfusion	0.157338	ns
long	anchor2	enhancer	Sham	24h reperfusion	0.742108	ns
long	anchor2	ctcf	Sham	24h reperfusion	0.000975299	***
long	anchor1	ctcf	Sham	24h reperfusion	0.439441	ns
long	anchor1	ctcf	Sham	6h reperfusion	0.0883022	ns
long	anchor2	ctcf	Sham	6h reperfusion	0.478117	ns
short	anchor2	enhancer	Sham	6h reperfusion	0.0280317	*
short	anchor2	enhancer	Sham	24h reperfusion	0.00306317	**
short	anchor1	enhancer	Sham	24h reperfusion	0.000272439	***
short	anchor1	enhancer	Sham	6h reperfusion	0.391623	ns
short	anchor1	ctcf	Sham	24h reperfusion	0.135677	ns
short	anchor1	ctcf	Sham	6h reperfusion	0.649137	ns
short	anchor2	ctcf	Sham	24h reperfusion	0.0649216	ns
short	anchor2	ctcf	Sham	6h reperfusion	0.327831	ns
Fig. 3F	Association of gained and lost loops with differentially expressed transcripts at 6h and 24h reperfusion, stratified by element type, loop category, and gene type, with Fisher’s exact test p-values and FDR-adjusted significance
time_point	n_total_transcripts	n_DE_transcripts	n_non_DE_transcripts	element_type	n_associated	n_not_associated	fisher_p	p_adj	loop_category	status	gene_type	neg_log_padj
6h reperfusion	3382	399	515	enhancer	365	34	4.24704e-219	2.7181e-218	long	gained	Noncoding	217.566
6h reperfusion	3382	399	515	promoter	117	282	5.02672e-10	9.19172e-10	long	gained	Noncoding	9.0366
6h reperfusion	3382	399	515	ctcf	243	156	3.78934e-81	1.34732e-80	long	gained	Noncoding	79.8705
6h reperfusion	3382	399	515	se	37	362	0.000130188	0.000170042	long	gained	Noncoding	3.76944
6h reperfusion	3814	712	634	enhancer	617	95	2.99228e-283	4.78765e-282	long	gained	Protein coding	281.32
6h reperfusion	3814	712	634	promoter	206	506	9.97559e-08	1.55717e-07	long	gained	Protein coding	6.80767
6h reperfusion	3814	712	634	ctcf	484	228	6.45401e-148	2.58161e-147	long	gained	Protein coding	146.588
6h reperfusion	3814	712	634	se	52	660	2.80931e-19	5.44836e-19	long	gained	Protein coding	18.2637
6h reperfusion	3881	785	596	enhancer	745	40	0	0	short	gained	Protein coding	Inf
6h reperfusion	3881	785	596	promoter	196	589	0.000425836	0.000518786	short	gained	Protein coding	3.28501
6h reperfusion	3881	785	596	ctcf	377	408	1.69085e-62	5.15307e-62	short	gained	Protein coding	61.2879
6h reperfusion	3881	785	596	se	123	662	0.0104371	0.0118262	short	gained	Protein coding	1.92715
6h reperfusion	3497	453	541	enhancer	437	16	4.9774e-281	6.37107e-280	short	gained	Noncoding	279.196
6h reperfusion	3497	453	541	promoter	126	327	3.21547e-08	5.27667e-08	short	gained	Noncoding	7.27764
6h reperfusion	3497	453	541	ctcf	233	220	2.8615e-57	7.96244e-57	short	gained	Noncoding	56.099
6h reperfusion	3497	453	541	se	74	379	0.840417	0.840417	short	gained	Noncoding	0.0755051
24h reperfusion	2381	609	285	enhancer	589	20	0	0	short	gained	Protein coding	Inf
24h reperfusion	2381	609	285	promoter	166	443	1.12583e-06	1.60118e-06	short	gained	Protein coding	5.79556
24h reperfusion	2381	609	285	ctcf	265	344	6.90047e-38	1.4721e-37	short	gained	Protein coding	36.8321
24h reperfusion	2381	609	285	se	117	492	0.580545	0.599272	short	gained	Protein coding	0.222376
24h reperfusion	2142	424	235	enhancer	415	9	1.33608e-275	1.42515e-274	short	gained	Noncoding	273.846
24h reperfusion	2142	424	235	promoter	123	301	1.07186e-11	2.01761e-11	short	gained	Noncoding	10.6952
24h reperfusion	2142	424	235	ctcf	181	243	3.68289e-36	7.36579e-36	short	gained	Noncoding	35.1328
24h reperfusion	2142	424	235	se	84	340	0.0105327	0.0118262	short	gained	Noncoding	1.92715
24h reperfusion	1561	424	152	enhancer	391	33	3.65651e-209	2.12743e-208	long	gained	Protein coding	207.672
24h reperfusion	1561	424	152	promoter	114	310	1.248e-06	1.73635e-06	long	gained	Protein coding	5.76036
24h reperfusion	1561	424	152	ctcf	231	193	5.2814e-56	1.35204e-55	long	gained	Protein coding	54.869
24h reperfusion	1561	424	152	se	29	395	2.06117e-07	3.14083e-07	long	gained	Protein coding	6.50296
24h reperfusion	1399	244	170	enhancer	234	10	7.59344e-151	3.23987e-150	long	gained	Noncoding	149.489
24h reperfusion	1399	244	170	promoter	70	174	8.73707e-07	1.27085e-06	long	gained	Noncoding	5.89591
24h reperfusion	1399	244	170	ctcf	131	113	1.66585e-37	3.43918e-37	long	gained	Noncoding	36.4635
24h reperfusion	1399	244	170	se	16	228	0.00013329	0.000170612	long	gained	Noncoding	3.76799
6h reperfusion	1494	196	274	enhancer	182	14	1.61669e-101	6.08635e-101	long	lost	Noncoding	100.216
6h reperfusion	1494	196	274	promoter	58	138	0.00122168	0.00144791	long	lost	Noncoding	2.83926
6h reperfusion	1494	196	274	ctcf	131	65	3.87204e-43	9.17818e-43	long	lost	Noncoding	42.0372
6h reperfusion	1494	196	274	se	24	172	0.0141108	0.0155705	long	lost	Noncoding	1.8077
6h reperfusion	1652	351	277	enhancer	322	29	1.33073e-156	6.08333e-156	long	lost	Protein coding	155.216
6h reperfusion	1652	351	277	promoter	101	250	0.00198353	0.00230811	long	lost	Protein coding	2.63674
6h reperfusion	1652	351	277	ctcf	222	129	4.86085e-56	1.29623e-55	long	lost	Protein coding	54.8873
6h reperfusion	1652	351	277	se	34	317	6.67529e-08	1.06805e-07	long	lost	Protein coding	6.97141
6h reperfusion	2248	319	362	enhancer	309	10	1.38659e-193	7.39514e-193	short	lost	Noncoding	192.131
6h reperfusion	2248	319	362	promoter	87	232	8.10435e-05	0.000108058	short	lost	Noncoding	3.96634
6h reperfusion	2248	319	362	ctcf	167	152	1.32147e-39	3.02051e-39	short	lost	Noncoding	38.5199
6h reperfusion	2248	319	362	se	68	251	0.138132	0.144925	short	lost	Noncoding	0.838856
6h reperfusion	2488	522	400	enhancer	498	24	5.7839e-268	5.28813e-267	short	lost	Protein coding	266.277
6h reperfusion	2488	522	400	promoter	145	377	0.000212627	0.000266826	short	lost	Protein coding	3.57377
6h reperfusion	2488	522	400	ctcf	252	270	2.49895e-39	5.51492e-39	short	lost	Protein coding	38.2585
6h reperfusion	2488	522	400	se	110	412	0.760911	0.772989	short	lost	Protein coding	0.111827
24h reperfusion	1494	290	180	enhancer	270	20	2.44203e-159	1.20223e-158	long	lost	Noncoding	157.92
24h reperfusion	1494	290	180	promoter	88	202	1.38094e-08	2.45501e-08	long	lost	Noncoding	7.60995
24h reperfusion	1494	290	180	ctcf	182	108	5.97368e-61	1.7378e-60	long	lost	Noncoding	59.76
24h reperfusion	1494	290	180	se	31	259	0.0261669	0.0283844	long	lost	Noncoding	1.54692
24h reperfusion	1652	451	177	enhancer	420	31	2.41718e-221	1.71888e-220	long	lost	Protein coding	219.765
24h reperfusion	1652	451	177	promoter	128	323	5.84537e-07	8.70009e-07	long	lost	Protein coding	6.06048
24h reperfusion	1652	451	177	ctcf	284	167	3.12706e-80	1.05332e-79	long	lost	Protein coding	78.9774
24h reperfusion	1652	451	177	se	49	402	0.00042962	0.000518786	long	lost	Protein coding	3.28501
24h reperfusion	2248	419	262	enhancer	407	12	2.97684e-266	2.38147e-265	short	lost	Noncoding	264.623
24h reperfusion	2248	419	262	promoter	112	307	1.89854e-08	3.19755e-08	short	lost	Noncoding	7.49518
24h reperfusion	2248	419	262	ctcf	202	217	3.51194e-48	8.64478e-48	short	lost	Noncoding	47.0632
24h reperfusion	2248	419	262	se	100	319	1.45403e-05	1.97996e-05	short	lost	Noncoding	4.70334
24h reperfusion	2488	652	270	enhancer	619	33	0	0	short	lost	Protein coding	Inf
24h reperfusion	2488	652	270	promoter	177	475	1.82523e-08	3.15715e-08	short	lost	Protein coding	7.5007
24h reperfusion	2488	652	270	ctcf	323	329	3.57595e-63	1.1443e-62	short	lost	Protein coding	61.9415
24h reperfusion	2488	652	270	se	133	519	0.0606707	0.0647154	short	lost	Protein coding	1.18899
Fig, 3G	Odds ratios and significance for up- or down-regulated protein-coding and noncoding genes associated with gained or lost loops under 6h and 24h reperfusion conditions (Fisher’s exact test; odds ratios with FDR correction
condition	gene_type	status	loop_category	regulation	DE_in_status	DE_other	BG_in_status	BG_other	p_value	odds_ratio	adj p (fdr)	log2_or	neg_log10_fdr
24h reperfusion	non_coding	Gained	long	down	483	557	2181	2044	0.00290339	0.812711	0.00774239	-0.299186	2.11113
24h reperfusion	non_coding	Gained	long	up	658	825	2181	2044	1.57717e-06	0.747521	1.26174e-05	-0.419814	4.89903
24h reperfusion	non_coding	Gained	short	down	633	644	2922	2824	0.421161	0.949936	0.421161	-0.0740977	0.375552
24h reperfusion	non_coding	Gained	short	up	926	992	2922	2824	0.0510671	0.902173	0.0817074	-0.148524	1.08774
24h reperfusion	non_coding	Lost	long	down	557	483	2044	2181	0.00290339	1.23045	0.00774239	0.299186	2.11113
24h reperfusion	non_coding	Lost	long	up	825	658	2044	2181	1.57717e-06	1.33776	1.26174e-05	0.419814	4.89903
24h reperfusion	non_coding	Lost	short	down	644	633	2824	2922	0.421161	1.0527	0.421161	0.0740977	0.375552
24h reperfusion	non_coding	Lost	short	up	992	926	2824	2922	0.0510671	1.10843	0.0817074	0.148524	1.08774
24h reperfusion	protein_coding	Gained	long	down	617	634	2181	2044	0.156656	0.912071	0.179036	-0.132782	0.747061
24h reperfusion	protein_coding	Gained	long	up	294	352	2181	2044	0.00404869	0.782805	0.00925416	-0.353274	2.03366
24h reperfusion	protein_coding	Gained	short	down	771	813	2922	2824	0.125507	0.916545	0.15447	-0.125723	0.811155
24h reperfusion	protein_coding	Gained	short	up	498	512	2922	2824	0.375045	0.940072	0.400048	-0.0891573	0.397888
24h reperfusion	protein_coding	Lost	long	down	634	617	2044	2181	0.156656	1.09641	0.179036	0.132782	0.747061
24h reperfusion	protein_coding	Lost	long	up	352	294	2044	2181	0.00404869	1.27746	0.00925416	0.353274	2.03366
24h reperfusion	protein_coding	Lost	short	down	813	771	2824	2922	0.125507	1.09105	0.15447	0.125723	0.811155
24h reperfusion	protein_coding	Lost	short	up	512	498	2824	2922	0.375045	1.06375	0.400048	0.0891573	0.397888
6h reperfusion	non_coding	Gained	long	down	1074	525	3664	1483	0.00238269	0.828039	0.00774239	-0.272229	2.11113
6h reperfusion	non_coding	Gained	long	up	1550	857	3664	1483	3.52423e-09	0.732101	5.63877e-08	-0.449885	7.24882
6h reperfusion	non_coding	Gained	short	down	913	593	3939	2310	0.0854113	0.902919	0.113882	-0.147332	0.943546
6h reperfusion	non_coding	Gained	short	up	1471	1043	3939	2310	9.12238e-05	0.827119	0.000486527	-0.273833	3.31289
6h reperfusion	non_coding	Lost	long	down	525	1074	1483	3664	0.00238269	1.20767	0.00774239	0.272229	2.11113
6h reperfusion	non_coding	Lost	long	up	857	1550	1483	3664	3.52423e-09	1.36593	5.63877e-08	0.449885	7.24882
6h reperfusion	non_coding	Lost	short	down	593	913	2310	3939	0.0854113	1.10752	0.113882	0.147332	0.943546
6h reperfusion	non_coding	Lost	short	up	1043	1471	2310	3939	9.12238e-05	1.20902	0.000486527	0.273833	3.31289
6h reperfusion	protein_coding	Gained	long	down	1428	641	3664	1483	0.0719654	0.901703	0.104677	-0.149275	0.980149
6h reperfusion	protein_coding	Gained	long	up	683	345	3664	1483	0.00274299	0.80134	0.00774239	-0.319514	2.11113
6h reperfusion	protein_coding	Gained	short	down	1238	812	3939	2310	0.0333378	0.894124	0.0592671	-0.161453	1.22719
6h reperfusion	protein_coding	Gained	short	up	760	513	3939	2310	0.0262305	0.868826	0.0524609	-0.202861	1.28016
6h reperfusion	protein_coding	Lost	long	down	641	1428	1483	3664	0.0719654	1.10901	0.104677	0.149275	0.980149
6h reperfusion	protein_coding	Lost	long	up	345	683	1483	3664	0.00274299	1.24791	0.00774239	0.319514	2.11113
6h reperfusion	protein_coding	Lost	short	down	812	1238	2310	3939	0.0333378	1.11841	0.0592671	0.161453	1.22719
6h reperfusion	protein_coding	Lost	short	up	513	760	2310	3939	0.0262305	1.15098	0.0524609	0.202861	1.28016

### Sheet: Table S4
Table S4	Mean ± SD of short (<200 kb) and long (≥200 kb) chromatin loops at Sham, 6h, and 24h reperfusion. Group differences were assessed by one-way ANOVA, followed by Tukey’s HSD post-hoc test; adjusted p-values are reported.
Group	ANOVA_p	Tukey_vs_24h reprfustion	Tukey_vs_6h reperfusion	Tukey_vs_Sham
24h reprfustion	2.48e-07	-	0.034	0.999
6h reperfusion	2.48e-07	0.034	-	2.48e-07
Sham	2.48e-07	0.999	2.48e-07	-
Loop Class	Group	Mean ± SD (n=3)	Diff. vs Sham	p-adj (vs Sham)	Diff. vs 6h	p-adj (vs 6h)
Short (<200 kb)	Sham	9552.7 ± 102.8	—	—	−1039.0	0.0114*
	6h reperfusion	10591.7 ± 154.8	1039	0.0114*	—	—
	24h reprfustion	9145.3 ± 471.4	−407.3	0.2783	−1446.3	0.0022**
Long (≥200 kb)	Sham	7010.7 ± 71.3	—	—	−2351.3	<0.0001***
	6h reperfusion	9362.0 ± 62.0	2351.3	<0.0001***	—	—
	24h reprfustion	7340.7 ± 59.7	330	0.0019**	−2021.3	<0.0001***

### Sheet: Figure S8
Fig. S8	Statistical comparison of the density of CTCF, enhancers, promoters, and super-enhancers at long and short loop anchors across Sham, 6h, and 24h reperfusion. Pairwise group comparisons were performed ; p-values and significance are reported.
loop_type	anchor	element	group1	group2	p_value	sig
long	anchor1	ctcf	Sham	24h reperfusion	0.439441	ns
long	anchor1	ctcf	Sham	6h reperfusion	0.0883022	ns
long	anchor1	enhancer	Sham	24h reperfusion	0.157338	ns
long	anchor1	enhancer	Sham	6h reperfusion	3.77181e-07	***
long	anchor1	promoter	Sham	24h reperfusion	0.820625	ns
long	anchor1	promoter	Sham	6h reperfusion	0.581463	ns
long	anchor1	se	Sham	24h reperfusion	0.167172	ns
long	anchor1	se	Sham	6h reperfusion	0.0942264	ns
long	anchor2	ctcf	Sham	24h reperfusion	0.000975299	***
long	anchor2	ctcf	Sham	6h reperfusion	0.478117	ns
long	anchor2	enhancer	Sham	24h reperfusion	0.742108	ns
long	anchor2	enhancer	Sham	6h reperfusion	2.70003e-06	***
long	anchor2	promoter	Sham	24h reperfusion	0.955622	ns
long	anchor2	promoter	Sham	6h reperfusion	0.955622	ns
long	anchor2	se	Sham	24h reperfusion	0.224035	ns
long	anchor2	se	Sham	6h reperfusion	0.135777	ns
short	anchor1	ctcf	Sham	24h reperfusion	0.135677	ns
short	anchor1	ctcf	Sham	6h reperfusion	0.649137	ns
short	anchor1	enhancer	Sham	24h reperfusion	0.000272439	***
short	anchor1	enhancer	Sham	6h reperfusion	0.391623	ns
short	anchor1	promoter	Sham	24h reperfusion	0.0871268	ns
short	anchor1	promoter	Sham	6h reperfusion	0.817428	ns
short	anchor1	se	Sham	24h reperfusion	0.797025	ns
short	anchor1	se	Sham	6h reperfusion	0.0160309	*
short	anchor2	ctcf	Sham	24h reperfusion	0.0649216	ns
short	anchor2	ctcf	Sham	6h reperfusion	0.327831	ns
short	anchor2	enhancer	Sham	24h reperfusion	0.00306317	**
short	anchor2	enhancer	Sham	6h reperfusion	0.0280317	*
short	anchor2	promoter	Sham	24h reperfusion	0.668624	ns
short	anchor2	promoter	Sham	6h reperfusion	0.664956	ns
short	anchor2	se	Sham	24h reperfusion	0.287712	ns
short	anchor2	se	Sham	6h reperfusion	0.0342731	*
long	anchor1	ctcf	6h reperfusion	24h reperfusion	0.0163437	*
long	anchor1	ctcf	6h reperfusion	6h reperfusion	NA	NA
long	anchor1	enhancer	6h reperfusion	24h reperfusion	0.000745778	***
long	anchor1	enhancer	6h reperfusion	6h reperfusion	NA	NA
long	anchor1	promoter	6h reperfusion	24h reperfusion	0.581463	ns
long	anchor1	promoter	6h reperfusion	6h reperfusion	NA	NA
long	anchor1	se	6h reperfusion	24h reperfusion	0.884355	ns
long	anchor1	se	6h reperfusion	6h reperfusion	NA	NA
long	anchor2	ctcf	6h reperfusion	24h reperfusion	0.000975299	***
long	anchor2	ctcf	6h reperfusion	6h reperfusion	NA	NA
long	anchor2	enhancer	6h reperfusion	24h reperfusion	2.70003e-06	***
long	anchor2	enhancer	6h reperfusion	6h reperfusion	NA	NA
long	anchor2	promoter	6h reperfusion	24h reperfusion	0.955622	ns
long	anchor2	promoter	6h reperfusion	6h reperfusion	NA	NA
long	anchor2	se	6h reperfusion	24h reperfusion	0.845109	ns
long	anchor2	se	6h reperfusion	6h reperfusion	NA	NA
short	anchor1	ctcf	6h reperfusion	24h reperfusion	0.135677	ns
short	anchor1	ctcf	6h reperfusion	6h reperfusion	NA	NA
short	anchor1	enhancer	6h reperfusion	24h reperfusion	3.38598e-06	***
short	anchor1	enhancer	6h reperfusion	6h reperfusion	NA	NA
short	anchor1	promoter	6h reperfusion	24h reperfusion	0.0575756	ns
short	anchor1	promoter	6h reperfusion	6h reperfusion	NA	NA
short	anchor1	se	6h reperfusion	24h reperfusion	0.0212386	*
short	anchor1	se	6h reperfusion	6h reperfusion	NA	NA
short	anchor2	ctcf	6h reperfusion	24h reperfusion	0.00475418	**
short	anchor2	ctcf	6h reperfusion	6h reperfusion	NA	NA
short	anchor2	enhancer	6h reperfusion	24h reperfusion	1.61388e-07	***
short	anchor2	enhancer	6h reperfusion	6h reperfusion	NA	NA
short	anchor2	promoter	6h reperfusion	24h reperfusion	0.719746	ns
short	anchor2	promoter	6h reperfusion	6h reperfusion	NA	NA
short	anchor2	se	6h reperfusion	24h reperfusion	0.307048	ns
short	anchor2	se	6h reperfusion	6h reperfusion	NA	NA
