## Supplementary material for "Hierarchical Chromatin Rewiring Orchestrates Early Transcriptional Regulation in Mouse Cerebral Cortex Following Focal Ischemia": R packages versions

Package	Version
purrr	1.0.4
dplyr	1.1.4
scales	1.4.0
AnnotationDbi	1.66.0
tools	4.4.1
tidyr	1.3.1
stringr	1.5.1
data.table	1.17.8
rtracklayer	1.64.0
janitor	2.2.1
grDevices	4.4.1
GenomicRanges	1.56.2
tibble	3.2.1
broom	1.0.9
gridExtra	2.3
stringdist	0.9.15
ComplexUpset	1.3.6
readr	2.1.5
ggplot2	3.5.2
S4Vectors	0.42.1
glue	1.8.0
broom.mixed	0.2.9.6
RColorBrewer	1.1-3
